# An Open and Continuously Updated Fern Tree of Life

**DOI:** 10.1101/2022.03.31.486640

**Authors:** Joel H. Nitta, Eric Schuettpelz, Santiago Ramírez-Barahona, Wataru Iwasaki

**Author notes:** **Correspondence:** Joel H. Nitta.

## Abstract

Ferns, with about 12,000 species, are the second most diverse lineage of vascular plants after angiosperms. They have been the subject of numerous molecular phylogenetic studies, resulting in the publication of trees for every major clade and DNA sequences from nearly half of all species. Global fern phylogenies have been published periodically, but as molecular systematics research continues at a rapid pace, these become quickly outdated.

Here, we develop a mostly automated, reproducible, open pipeline to generate a continuously updated fern tree of life (FTOL) from DNA sequence data available in GenBank. Our tailored sampling strategy combines whole plastomes (few taxa, many loci) with commonly sequenced plastid regions (many taxa, few loci) to obtain a global, species-level fern phylogeny with high resolution along the backbone and maximal sampling across the tips. We use a curated reference taxonomy to resolve synonyms in general compliance with the community-driven Pteridophyte Phylogeny Group I classification.

The current FTOL includes 5,582 species, an increase of *ca*. 40% relative to the most recently published global fern phylogeny. Using an updated and expanded list of 51 fern fossil constraints, we find estimated ages for most families and deeper clades to be considerably older than earlier studies.

FTOL and its accompanying datasets, including the fossil list and taxonomic database, will be updated on a regular basis and are available via a web portal (https://fernphy.github.io) and R packages, enabling immediate access to the most up-to-date, comprehensively sampled fern phylogeny. FTOL will be useful for anyone studying this important group of plants over a wide range of taxonomic scales, from smaller clades to the entire tree. We anticipate FTOL will be particularly relevant for macroecological studies at regional to global scales and will inform future taxonomic systems with the most recent hypothesis of fern phylogeny.
