## Supplementary material for "An Open and Continuously Updated Fern Tree of Life": Table S1

diff	genus	n_species	note
pteridocat not in PPGI	Abacopteris	14	Resurrected in a recently revised classification of Thelypteridaceae (Fawcett and Smith, 2021)
pteridocat not in PPGI	Adetogramma	1	New genus segregated from Polypodium (Almeida et al., 2017)
pteridocat not in PPGI	Anisocampium	5	Resurrected in a recently revised classification of Athyriaceae (Wei et al., 2018)
pteridocat not in PPGI	Atalopteris	3	Not recognized in Pteridophyte Phylogeny Group I (2016)
pteridocat not in PPGI	Baja	1	New genus segregated from Cheilanthes (George et al., 2019)
pteridocat not in PPGI	Bosmania	4	New genus segregated from Microsorum (Testo et al., 2019)
pteridocat not in PPGI	Chrinephrium	3	Nothogenus, not recognized in Pteridophyte Phylogeny Group I (2016)
pteridocat not in PPGI	Chrismatopteris	1	Nothogenus, not recognized in Pteridophyte Phylogeny Group I (2016)
pteridocat not in PPGI	Cornopteris	15	Resurrected in a recently revised classification of Athyriaceae (Wei et al., 2018)
pteridocat not in PPGI	Cyclobotrya	2	Nothogenus, not recognized in Pteridophyte Phylogeny Group I (2016)
pteridocat not in PPGI	Cystocarpium	1	Nothogenus, not recognized in Pteridophyte Phylogeny Group I (2016)
pteridocat not in PPGI	Dendroconche	8	Resurrected genus, segregated from Microsorum (Testo et al., 2019)
pteridocat not in PPGI	Drynaria	35	Drynaria is paraphyletic with respect to Aglaomorpha (Schneider et al., 2008); although Aglaomorpha is the older name (recognied in PPG I), Drynaria was recently conserved over Drynaria (Wilson, 2016)
pteridocat not in PPGI	Dryopolystichum	1	Recently placed in Lomariopsidaceae (Chen et al., 2017)
pteridocat not in PPGI	Dryostichum	1	Nothogenus, not recognized in Pteridophyte Phylogeny Group I (2016)
pteridocat not in PPGI	Ephemeropteris	3	New genus segregated from Athyrium (Moran et al., 2019)
pteridocat not in PPGI	Gastoniella	3	New genus segregated from Anogramma (Zhang et al., 2017)
pteridocat not in PPGI	Glaphypseudosorus	1	New nothogenus (Liu et al., 2020b)
pteridocat not in PPGI	Grypothrix	13	New genus established in a recently revised classification of Thelypteridaceae (Fawcett and Smith, 2021)
pteridocat not in PPGI	Gymnosphaera	2	Although Pteridophyte Phylogeny Group I (2016) and World Ferns include in Alsophila, some recently described species (Dong et al., 2020) have no combinations in Alsophila; molecular data suggest Gymnosphaera should be recognized to preserve the monophyly of Alsophila (Dong and Zuo, 2018)
pteridocat not in PPGI	Hiya	4	New genus segregated from Hypolepis (Shang et al., 2018)
pteridocat not in PPGI	Hoiokula	2	New genus established in a recently revised classification of Thelypteridaceae (Fawcett and Smith, 2021)
pteridocat not in PPGI	Hovenkampia	3	New genus segregated from Pyrrosia (Zhou et al., 2017)
pteridocat not in PPGI	Japanobotrychum	2	Pteridophyte Phylogeny Group I (2016) used a different spelling (Japanobotrychium), but the genus was originally published as Japanobotrychum
pteridocat not in PPGI	Leptogramma	29	Resurrected in a recently revised classification of Thelypteridaceae (Fawcett and Smith, 2021)
pteridocat not in PPGI	Lindsaeosoria	1	Nothogenus, not recognized in Pteridophyte Phylogeny Group I (2016)
pteridocat not in PPGI	Menisciopsis	7	New genus established in a recently revised classification of Thelypteridaceae (Fawcett and Smith, 2021)
pteridocat not in PPGI	Mickelopteris	1	New genus segregated from Hemionitis (Fraser-Jenkins et al., 2016)
pteridocat not in PPGI	Mineirella	4	New genus segregated from Cheilanthes (Ponce and Scataglini, 2022)
pteridocat not in PPGI	Oeosporangium	35	Circumscription following Fraser-Jenkins et al. (2016) includes species treated in multple genera in Pteridophyte Phylogeny Group I (2016)
pteridocat not in PPGI	Orthiopteris	9	Included in Saccoloma in Pteridophyte Phylogeny Group I (2016)
pteridocat not in PPGI	Osmunasium	1	New nothogenus (Liu et al., 2020b)
pteridocat not in PPGI	Osmuntonia	2	New nothogenus (Liu et al., 2020b)
pteridocat not in PPGI	Pakau	1	New genus established in a recently revised classification of Thelypteridaceae (Fawcett and Smith, 2021)
pteridocat not in PPGI	Parrisia	2	New genus segregated from Enterosora (Shalisko et al., 2019)
pteridocat not in PPGI	Pelazoneuron	19	New genus established in a recently revised classification of Thelypteridaceae (Fawcett and Smith, 2021)
pteridocat not in PPGI	Phlebosia	1	Nothogenus, not recognized in Pteridophyte Phylogeny Group I (2016)
pteridocat not in PPGI	Physematium	22	Included in Woodsia in Pteridophyte Phylogeny Group I (2016) but segregated by Lu et al. (2019)
pteridocat not in PPGI	Pichisermollodes	15	Included in Selliguea in Pteridophyte Phylogeny Group I (2016)
pteridocat not in PPGI	Podosorus	1	Not recognized in Pteridophyte Phylogeny Group I (2016)
pteridocat not in PPGI	Polydictyum	4	Resurrected from Tectaria (Dong et al., 2018)
pteridocat not in PPGI	Pseudathyrium	2	Resurrected in a recently revised classification of Athyriaceae (Wei et al., 2018)
pteridocat not in PPGI	Reholttumia	28	New genus established in a recently revised classification of Thelypteridaceae (Fawcett and Smith, 2021)
pteridocat not in PPGI	Rouxopteris	1	New genus segregated from Gleichenia (Liu et al., 2020a)
pteridocat not in PPGI	Sahashia	1	New genus segregated from Botrypus (Zhang et al., 2020)
pteridocat not in PPGI	Schnellerathyrium	1	New nothogenus (Liu et al., 2020b)
pteridocat not in PPGI	Sellimeris	1	Nothogenus, not recognized in Pteridophyte Phylogeny Group I (2016)
pteridocat not in PPGI	Spicantopsis	3	Included in Struthiopteris in Pteridophyte Phylogeny Group I (2016)
pteridocat not in PPGI	Strophocaulon	2	New genus established in a recently revised classification of Thelypteridaceae (Fawcett and Smith, 2021)
pteridocat not in PPGI	Woodsimatium	1	New nothogenus (Liu et al., 2020b)
pteridocat not in PPGI	Zealandia	4	New genus segregated from Microsorum (Testo et al., 2019)
PPGI not in pteridocat	Aglaomorpha	50	See Drynaria above
PPGI not in pteridocat	Allosorus	8	Proposal to reject pending (Applequist, 2019)
PPGI not in pteridocat	Arthromeris	8	Species treated in Selliguea or Pichisermollodes in World Ferns
PPGI not in pteridocat	Japanobotrychium	1	See Japanobotrychum above
PPGI not in pteridocat	Lemmaphyllum	11	Species treated in Lepisorus in World Ferns, following Zhao et al. (2020)
PPGI not in pteridocat	Lepidomicrosorium	1	Species treated in Lepisorus in World Ferns, following Zhao et al. (2020)
PPGI not in pteridocat	Nannothelypteris	3	Not recognized in a recently revised classification of Thelypteridaceae (Fawcett and Smith, 2021)
PPGI not in pteridocat	Neocheiropteris	2	Species treated in Lepisorus in World Ferns, following Zhao et al. (2020)
PPGI not in pteridocat	Neolepisorus	5	Species treated in Lepisorus in World Ferns, following Zhao et al. (2020)
PPGI not in pteridocat	Paragramma	2	Species treated in Lepisorus in World Ferns, following Zhao et al. (2020)
PPGI not in pteridocat	Paraselliguea	1	Species treated in Selliguea in World Ferns
PPGI not in pteridocat	Parathelypteris	15	Not recognized in a recently revised classification of Thelypteridaceae (Fawcett and Smith, 2021)
PPGI not in pteridocat	Polypodiopteris	3	Species treated in Selliguea in World Ferns
PPGI not in pteridocat	Radiogrammitis	36	Species treated in Oreogrammitis in World Ferns, following Parris and Sundue (2020)
PPGI not in pteridocat	Themelium	29	Species treated in Oreogrammitis in World Ferns, following Parris and Sundue (2020)
PPGI not in pteridocat	Thysanosoria	1	Species treated in Lomariopsis in World Ferns
PPGI not in pteridocat	Tricholepidium	1	Species treated in Lepisorus in World Ferns, following Zhao et al. (2020)
PPGI not in pteridocat	Zygophlebia	11	Species treated in Enterosora in World Ferns, following Shalisko et al. (2019)
