## Supplementary material for "An Open and Continuously Updated Fern Tree of Life": Table S2

n_fos	minimum_age	node_calibrated	fossil_taxon	lower	upper	stratigraphic_age	country	type_locality	formation	organs	specimen_holotype	collection	reference
4	7.246	crown Aglaomorpha	Aglaomorpha heraclea	11.63	7.246	Upper Miocene (Messinian-Tortonian)	Sumatra	Palembang Province	NA	Fertile foliage	NA	Natural History Museum	Uffelen (1991)
9	33.9	crown Cibotiaceae	Cibotium oregonense	37.8	33.9	Upper Eocene (?)	North America	Unknown, Medford, Oregon	Uncertain	Stem and petioles	60674	Paleobotanical Collections of the Botanical Museum, Harvard University	Barrington (1983)
10	13.82	crown Culcitaceae	Culcita emberi	15.97	13.82	Middle Miocene	North America	Clarkia Beds	Emerald Creek locality (Univerdity of Idaho P-37)	Fertile foliage, sporangia, spores	UF 18630-61360 (holotype)	Paleobotanical Collection of the Florida Museum of Natural History, University of Florida	Pinson et al. (2018)
11	33.9	stem Dryopteris	Dryopteris guyottii	37.8	33.9	Priabonian	United States	Florissant and Florissant Fossil Beds National Monument, Colorado	Florissant Fm.	Fertile foliage	Syntypes: 1613, 1614	US National Museum	MacGinitie (1953)
20	7.246	crown Cyathea	Cyatheaceae sp. indet.	11.63	7.246	Upper Miocene (Messinian-Tortonian)	Mexico	Coatzacoalcos	Paraje Solo Fm.	Spores	Slide 10-1, England Slide finder coordinates C-45	NA	Graham (1979)
21	168.3	crown Cyatheaceae+Dicksoniaceae+Cibotiaceae+Metaxyaceae	Dicksonia mariopteris	170.3	168.3	Bajocian	UK	Roseberry Topping, Hasty Bank	Saltwick Fm.	Spores	v.32252 $1 (type specimen), v.32252, v.56792, v.60980A	British Museum (Natural History)	van Konijnenburg-van Cittert (1989)
27	56	crown Equisetum subgen. Equisetum	Equisetum cf. oppositum	66	56	Paleocene-Eocene	China	Nima County, the Tibet Autonomous Region, southwestern China	Niubao Fm	Rhizomes, tubers	XZNM-2013LDGSW-EN-01; XZNM-2013DGSW-EN-02	School of Earth Science, Lanzhou University	Yu et al. (2020)
28	41.2	crown Equisetum subgen. Hippochaete	Equisetum clarnoi	47.8	41.2	Middle Eocene (Lutetian)	North America	NW'/4, Sec. 27, T9S, R18E; 91'/ miles E, 1 mile N of Ashwood, Jefferson Co., Oregon	Clarno Chert	Stem and roots	PB #292	University of Montana Paleontological Collectio	Brown (1975)
30	59.2	crown Lygodiaceae	Lygodium sanshuiense	61.6	59.2	middle Paleocene (Selandian)	China	Jinfu Road, Sanshui District, Foshan City, Guangdong, China	Buxin Fm	Sterile foliage	SSBX-020	Museum of Biology, Sun Yet-sen University, Guangzhou, China	Naugolnykh et al. (2020)
31	174.1	crown Marattiaceae	Marattia aganzhenensis	201.3	174.1	Early Jurassic	China	Aganzhen, Lanzhou, Gansu, China	Daxigou Fm.	Fertile foliage, sporangia, spores	Holotype: NWGP-90001	College of Earth and Environmental Sciences, Lanzhou University	Yang et al. (2008)
33	15.97	crown Pleopeltis	Pleopeltis dominicensis	20.44	15.97	Burdigalian	Dominincan Republic	Burdigalian amber bearing strata of Dominican Republic	Dominican amber deposit	Fertile foliage	AMNH-DR-ASHS-1	Dominican amber collection of the American Museum of Natural History, New York	Schneider et al. (2015)
35	66	stem Acrostichum+Ceratopteris	Acrostichum intertrappeum	72.1	66	Late Cretaceous (Maastrichtian)	India	Nawargaon, District Wardha, Ma- harashtra, India, 21‡01PN, 78‡35PE	Deccan Intertrappeans of India	Stem, petioles, roots	N 201/98	Department of Botany, Agharkar Research Institute, Pune, India	Bonde and Kumaran (2002)
36	23.03	stem Acrostichum	Acrostichum palaeoaureum	27.82	23.03	Late Oligocene (Chattian)	Etiopia	Chilga, ca. 60 km west-southwest of Gondar on the northwestern Ethiopian Plateau, along the slopes of the Magargaria River (12°30931.30N, 37°6957.30E) and along the Guang River (12°30943.440N, 37°7924.180E)	Volcanic ash deposits within Ash-IV in the Guang River section and lignitic deposits within Ash- IV in the Magargaria River	Sterile foliage, stems, spores	CH-55 6 (fig. 2A), CH-55 4 (fig. 2B), CH-55 2 (fig. 2C), CH-79 21 A (fig. 2D), CH-79 21 B (fig. 2E), and CH-79 21 A-B #1 (fig. 2F–2H)	National Museum of Ethiopia, Addis Abada	García-Massinni et al. (2006)
37	47.8	stem Asplenium	Asplenium sanshuiense	56	47.8	early Eocene (Ypresian)	China	Sanshui Basin, Guangdong Province	Huachong Fm	Sterile fronds	SSHC-011 (holotype)	Museum of Biology, Sun Yet-sen University, Guangzhou, China	Xu et al. (2017b)
38	83.6	stem Azolla	Glomerisporites pupus	86.3	83.6	Santonian to (?) early Campanian	Europe	Epen, Vaals, and near Simpelveld	Aachen Fm.	Megaspore	SEM micrographs depicted in figure (all from Dijkstra's slide collection)	Not provided	Batten et al. (1998)
42	93.9	stem Cyathea	Kuylisporites mirabilis	100.5	93.9	Cenomanian	Russia	Southern Urals, left bank of the Ayat settlement, against the settlement of Novonikolayevskogo	NA	Spores	ИГН АН СССР No. 3527/41	Mining-Geolical Institute of Western Siberia, Academy os Sciences, USSR (?)	Bolchotinova (1953)
46	129.4	stem Cyatheaceae	Cibotiocaulis tateiwai	133.9	129.4	Hauterivian	Korea	North Kyong Sang Province	Not provided	Stem	Specimen 5 (holotype)	University Museum of the University of Tokyo	Nishida (1989)
56	174.1	stem Cyatheales	Coniopteris lobata	201.3	174.1	Lower Jurassic	Antartica	Hope Bay and Botany Bay	Not provided	Sterile and fertile foliage	D.8911.1B, D.8916B, D.8047.4A, D.8947.4B, D.8947.11A, D.8947.17B, D.8958.10A; 8003	The Natural History Museum, London	Rees and Cleal (2004)
59	33.9	stem Cyclosorus	Cyclosorus scutum	56	33.9	Eocene	China	Jiazi Town, the City of Qiongshan, northeastern part of the Hainan Island, China	Changchang Formation	Sterile and fertile fronds, sporangia, spores	Holotype: CCJ 266A-f-1	Museum of Biology, Sun Yet-sen University, Guangzhou, China	Naugolnykh et al. (2016)
63	20.44	stem Elaphoglossum	Elaphoglossum miocenicum	23.03	20.44	Early Miocene (Burdigalian-Aquitanian)	Dominincan Republic	Dominican Republic, Santiago area	Not provided	Fertile foliage, petiole, sporangia, spores	USNM 414283	amber collection of the U. S. National Museum of Natural History at the Smithsonian Institution	Lóriga et al. (2014)
64	346.7	stem Equisetales	Protocalamostachys farringtonii	358.9	346.7	Late Tournaisian	UK	Oxroad Bay, East Lothian (horizon 2)	Dinantian of Scottish Midland Valley	Strobilus, sporangiophores, sporagia, spores	Syntypes: OBC001d1B, OBC061b1T, OBC084dB, OBC084eT, OBC084gB	British Museum (Natural History)	Bateman (1991)
67	100.5	stem Gleichenia	Gleichenia chaloneri	113	100.5	lower Albian	UK	Munday'sHill Quarry,LeightonBuzzard,Bedfordshire, England	NA	Fertile foliage, sporagia	Specimen PP45078	paleobotanical collections of the Department of Geology, The Field Museum (PP)	Herendeen and Skog (1998)
68	272.95	stem Gleicheniaceae	Szea sinensis	283.5	272.95	late Early Permian (Kungurian-Roadian)	China	Funiushan Coal Mine, between Nan- jing and Zhenjiang, approximately 20 km from Zhenjiang, Jiangsu Province	Lower portion of Lungtan Formation.	Fertile foliage, sporangia, spores	Specimen PB 9270	Palaeobotany Collection, Nanjing Institute of Geology and Palaeontology, Academia Sinica, Nanjing, Jiangsu Province, China	Zhaoqi and Taylor (1988)
70	15.97	stem Goniophlebium	Goniophlebium macrosorum	20.44	15.97	Miocene (Langhian-Burdigalian)	China	Dashidong village, the Wenshan Basin, southeastern Yunnan, China	Xiaolongtan Fm	Sterile and fertile foliage	KUN PC2016DMS0368	Herbarium of Kunming Institute of Botany, Chinese Academy of Sciences (KUN)	Xu et al. (2017a)
72	113	stem Hymenophyllum	Hymenophyllum iwatsukii	125	113	Aptian-Albian	Mongolia	Tevshiin Govi (45°58′54′′ N, 106°07′12′′ E) and Tugrug (46°53′05′′ N, 108°03′38′′ E) coal mines, central Mongolia	Tevshiin Govi and Khukhteeg Fm	Fertile fronds, sporangia, spores	PP56496	Paleobotanical Collections, Department of Geology, The Field Museum, Chicago, Illinois, USA	Herrera et al. (2017)
73	93.9	stem Lindsaeaceae	Lindsaeaceae gen. et. sp. indet.	100.5	93.9	Upper Cretaceous (Cenomonian)	Myanmar	Amber mines near Tanai, Ledo Road, 105 km northwest of Myitkyina, Kachin State, Myanmar	Burmese amber (Burmite)	Fertile foliage, sporangia, spores	GZG.BST.21952	Geoscientific Collections of the Georg August University Go€ttingen	Regalado et al. (2017)
74	113	stem Lophosoria	Lophosoria cupulatus	125	113	Aptian	Antartica	Snow Island, Shetland Islands	Cerro Negro Fm.	Fertile pinnule, sporangia, spores	P.2501.69a (holotype); Plate V, figure 10	British Antarctic Survey collections	Cantrill (1998)
79	125	stem Loxsomataceae	Loxsomopteris anasilla	129.4	125	Barremain or Aptian	North America	Paint Branch, USNM locality 14212	Potomac Group, Patuxent Fm.	Stem	USNM 208539, a , b, c 1-21	Paleobotany Collections, US National Museum of Natural History	Skog (1976)
80	168.3	stem Lygodium	Stachypteris spicans	170.3	168.3	Bajocian	UK	Marske Quarry, Hasty Bank and Whitby, Yorkshire	Lower Deltaic Series, Yorkshire flora	Sterile and fertile fronds, sporangia, spores	V.27708a-b, V.31908a, V.27709a, V.31910a	British Museum (Natural History)	Harris (1961)
86	307	stem Marattiaceae	Radstockia kidsonii	315.2	307	Middle Pennsylvanian	North America	Mazon Creek, Will Country, Illinois	Francis Creek Shale, Carbondale Fm, Kewanee group	Sterile fronds, sporangia, spores	Plate 6, fig. 1 (No. 1004)	Peabody Museum of Natural History, Yale University, Paleobotanical collections	Taylor (1967)
87	145	stem Marsileaceae	Regnellites nagashimae	163.5	145	Upper Jurassic to Berrasian	Japan	Locality 102 on Nakao Forestry Road, Shimonoseki, Yamaguchi Prefecture	Kiyosue Fm	Rhizomes, petioles, sporocarps, spores	Holotype. NSM-PP-9944	National Science Museum Tokyo	Yamada and Kato (2002)
90	242	stem Matoniaceae	Tomaniopteris katonii	247.2	242	early Middle Triassic (Anisian)	Antarctica	Fremouw Peak, Queen Alexandra Range, central Transantarctic Mountains	Upper Fremouw Formation	Sori, sporangia	Holotype, 49 slides of specimen 11248A, slide Nos. 20461–20465, 20466–20510	Division of Paleobotany of the Natural History Museum and Biodiversity Research Center, University of Kansas	Klavins et al. (2004)
92	100.5	stem Monachosorum	Krameropteris resinatus	113	100.5	late Albian	Myanmar	Amber mines near Tanai, about 105 km north of Myitkyina in Kachin State	Burmese amber (Burmite)	Fertile foliage, sporangia, spores	Holotype: AMNH Bu-ASJH-3.	American Museum of Natural History, New York	Schneider et al. (2016)
93	56	stem Onoclea	Onoclea sensibilis	59.2	56	late Paleocene (Thanetian)	North America	Munce's Hill, near Red Deer, Alberta	Paskapoo Fm	Sterile and fertile fronds, sporangia, spores	S17971-S18236, S18238-S19626, S23405-S23523, S23526-S23556, S23968-S23997, S26372-S26273, S26292-S26317, S26319-S26328, S26479-S26480	University of Alberta Paleobotanical Collections (U.A.P.C.)	Rothwell and Stockey (1991)
94	93.9	stem Ophioglossum	Ophioglossum senomanicum	100.5	93.9	Cenomanian-Turonian	Russia	Chulym, near the village of Suchkovo and 500 m from the village of Simonovo, right bank of the river Kemr, 2 km below the mouth	Not provided	Spores	Табл. Ill, фиг. 13—16	Geological Institute of the Academy of Sciences of the USSR	Chlonova (1960)
95	93.9	stem Osmunda	Osmunda granulata	100.5	93.9	Cenomanian-Turonian	Russia	Chulym, near the village of Suchkovo and 500 m from the village of Simonovo, right bank of the river Kemr, 2 km below the mouth	Not provided	Spores	Табл. Ill, фиг. 4—5	Geological Institute of the Academy of Sciences of the USSR	Chlonova (1960)
97	27.82	stem Polypodium s.l.	Polypodium radonii	33.9	27.82	Early Oligocene	Europe	Holy Kluk hill near ProboStov	Usti Formation of the Ceske stredohori Mountains	Fertile foliage, sporangia, spores	NM G 7765a	National Museum, Praha	Kvacek (2001)
98	83.6	stem Regnellidium	Regnellidium upatoensis	86.3	83.6	Santonian	North America	Upatoi Creek, Chattahoochee County, Georgia, U.S.A	Eutaw Formation	Sporocarp, megaspores	PP45948	paleobotanical collections of the Field Museum, Chicago	Lupia et al. (2000)
100	163.5	stem Schizaeaceae	Klukia exilis	174.1	163.5	Middle Jurassic	UK	Cloughton Wyke and CaytonBay	Middle Deltaic Gristhorpe Bed	Sterile and fertile fronds, sporangia, spores	V.26903, V.25840, V.31973, V.31973a; Leckenby Coll., 91	British Museum (Natural History) and Sedgwick Museum, Cambridge	Harris (1961)
113	86.3	crown Schizaeaceae	Paralygodium meckertii	89.8	86.3	Coniacian	Canada	Eden Quarry	Dunsmuir Member, Comox Formation	Fertile foliage, sporangia, spores	P14457 E top	University of Alberta Paleobotanical Collections (UAPC-ALTA)	Karafit and Stockey (2008)
114	23.03	stem Polystichum	Polystichum pacltovae	33.9	23.03	Oligocene	Czech Republic	Ústí nad Labem–Mojžíř	Děčín Formation of the České středohoří Mts.	Sterile and fertile foliage, sporangia	NM G 12419, NM G 12420	Paleontological department of the National Museum in Prague	Kvacek and Teodoridis (2020)
116	100.5	stem Matonia	Matonia jeffersonii	113	100.5	late Albian	Antarctica	British Antarctic Survey locality KG. 2816	Triton Point Formation, Fossil Bluff Group	Sterile and fertile fronds, sporangia, spores	KG. 2816.27b	British Antarctic Survey	Nagalingum and Cantrill (2006)
117	100.5	crown Pteridaceae	Heinrichsia cheilanthoides	113	100.5	Late Albian-early Cenomanian	Myanmar	Amber mines near Tanai, Ledo Road, 105 km northwest of Myitkyina, Kachin State	Burmese amber (Burmite)	Fertile foliage, sporangia, spores	GZG.BST.21977	Collections of the Geoscience Centre (GZG) at the University of Göttingen	Regalado et al. (2019)
119	129.4	stem Athyrium s.s.	Athyrium cretaceum	145	129.4	Neocomian (Barresian to Hauterivian)	China	Fuxin Basin and Tiefa Basin, Liaoning province; Huolinnhe Basin, Inner Mongolia	Fuxin and Xiaominganbei Formations; Huolinhe Formation	Fertile fronds, sporangia, spores	Plates 1 and 2	China University of Geosciences	Chen et al. (1997)
123	72.1	stem Woodwardia	Woodwardia sp. indet.	83.6	72.1	Campanian	United States	Not provided	Jose Creek Member of the McRae Formation	Sterile frond	Figure 1	Not provided	Upchurch Jr. and Mack (1998)
125	33.9	stem Drynaria	Protodrynaria takhtajanii	37.8	33.9	Eocene-Oligocene (Priabonian)	Russia	The village Tim, Kursk Province	Not provided	Fertile foliage	collection 6842 (= 2035), specimen 2	Chernyshev Central Scientific Geological and Prospecting Museum	Vikulin (1982)
129	72.1	crown Thelypteridaceae	Thelypteris goldianum	83.6	72.1	Campanian	United States	A horizon at site 42	Two Medicine Formation	Fertile foliage, sporangia	2A/F5/001	University of Montana Paleontological Museum	Crabtree (1987)
131	407.6	stem Euphyllophytes	Eophyllophyton bellum	410.8	407.6	Early Devonian (Pragian)	China	Zhichang Village	Posongchong Fm.	Rhizomes, stems, leaves, sporangia	Plate 4, fig 9 and Plate 6, fig 8 (from Hao & Beck 1993); Plate III, fig 4 and Plate II fig 11 (from HAo 1988)	Not provided	Hao and Xue (2013)
136	174.1	stem Equisetum subgen. Paramochaete	Equisetum laterale	201.3	174.1	Lower Jurassic	Antartica	Hope Bay and Botany Bay	Not provided	Stems, leaf sheaths	D.34.7, D.37.1a, D.37.1c, D.37.2, D.37.7, D.37.9, D.39.6; D.8878, D.8932.3A, D.8935.2, D.8935.5, D.8935.8B, D.8936.3, D.8955.1, D.8965.14A, D.8965.25A, D.8965.32B, D.8974.2, D.8975.1c, D.8975.4B	The Natural History Museum, London	Rees and Cleal (2004)
140	129.4	stem Dryopteridaceae	Dryopterites beishanensis	132.9	129.4	Early Cretaceous (Hauterivian-Barremian)	China	Zhongkouzi Basin, Beishan area, Northwest China	Chijinbao Fm.	Fertile foliage, sporangia, spores	19-k-2-337	Palaeontology Laboratory of the School of Earth Sciences, Lanzhou University, Lanzhou, China	Ren et al. (2022)
147	7.25	crown Lepisorus	Neolepisorus chingii	11.63	7.25	Late Miocene (Messinian-Tortonian)	China	Bangmai Basin in Lincang City of Yunnan Province	Bangmai fm.	Fertile foliage	MCD090225-037	School of Earth Sciences, Lanzhou University	Xie et al. (2016)
148	47.8	crown Hymenophyllum	Hymenophyllum axsmithii	56	47.8	Early Eocene (Ypresian)	United States	Boot Hill, locality B4131, Republic, Washington (Holotype)	Klondike Mountain fm.	Fertile foliage, sporangia, spores (?)	SR 05-15-13	Burke Museum of Natural History and Culture	Pigg et al. (2021)
