## Supplementary material for "An Open and Continuously Updated Fern Tree of Life": Table S3

species	accession	locus	q_family	s_family
Abacopteris_gymnopteridifrons	JF303974	rbcL	Thelypteridaceae	Athyriaceae
Angiopteris_evecta	AY344778	trnL-trnF	Marattiaceae	Ophioglossaceae
Ascogrammitis_anfractuosa	MH159215	rbcL	Polypodiaceae	Dryopteridaceae
Asplenium_wrightii	EU161480	matK	Aspleniaceae	Marattiaceae
Athyrium_filix-femina	MG215453	rbcL	Athyriaceae	Dennstaedtiaceae
Athyrium_yokoscense	JN168078	rps4	Athyriaceae	Thelypteridaceae
Athyrium_yokoscense	JN168078	rps4-trnS	Athyriaceae	Thelypteridaceae
Blechnopsis_orientalis	AB889435	trnL-trnF	Blechnaceae	Pteridaceae
Bolbitis_heteroclita	AY818679	rbcL	Dryopteridaceae	Polypodiaceae
Christella_parasitica	MK690402	matK	Thelypteridaceae	Pteridaceae
Christella_parasitica	GQ436375	rbcL	Thelypteridaceae	Aspleniaceae
Cyclodium_trianae	DQ508765	rbcL	Dryopteridaceae	Hymenophyllaceae
Cyclodium_trianae	KJ628953	rps4	Dryopteridaceae	Polypodiaceae
Cyclodium_trianae	KJ628953	rps4-trnS	Dryopteridaceae	Polypodiaceae
Cyclopeltis_crenata	JF303954	matK	Lomariopsidaceae	Hypodematiaceae
Cystopteris_laurentiana	MK525656	rbcL	Cystopteridaceae	Athyriaceae
Cystopteris_pellucida	JN168085	rps4	Cystopteridaceae	Blechnaceae
Cystopteris_pellucida	JN168085	rps4-trnS	Cystopteridaceae	Blechnaceae
Davallia_canariensis	KF601949	atpA	Davalliaceae	Ophioglossaceae
Davallia_epiphylla	MT657534	rbcL	Davalliaceae	Dryopteridaceae
Davallia_hymenophylloides	AY096195	rbcL	Davalliaceae	Hypodematiaceae
Dennstaedtia_glabrata	MH826780	rbcL	Dennstaedtiaceae	Dryopteridaceae
Dennstaedtia_punctilobula	MF349755	rbcL	Dennstaedtiaceae	Athyriaceae
Diplaziopsis_cavaleriana	AF515251	trnL-trnF	Diplaziopsidaceae	Athyriaceae
Diplaziopsis_javanica	HQ380219	rps4	Diplaziopsidaceae	Cystopteridaceae
Diplaziopsis_javanica	HQ380219	rps4-trnS	Diplaziopsidaceae	Cystopteridaceae
Dipteris_conjugata	EF588801	trnL-trnF	Dipteridaceae	Gleicheniaceae
Dryopteris_expansa	MG215008	rbcL	Dryopteridaceae	Cystopteridaceae
Dryopteris_integriloba	KJ196564	matK	Dryopteridaceae	Tectariaceae
Dryopteris_xanthomelas	AY268876	rbcL	Dryopteridaceae	Cystopteridaceae
Dryopteris_xanthomelas	AY268811	trnL-trnF	Dryopteridaceae	Cystopteridaceae
Ephemeropteris_skinneri	MK055829	rbcL	Athyriaceae	Polypodiaceae
Equisetum_arvense	MK090143	trnL-trnF	Equisetaceae	Marattiaceae
Goniopteris_schunkei	MN781281	atpB	Thelypteridaceae	Dryopteridaceae
Homalosorus_pycnocarpos	AF425101	rbcL	Diplaziopsidaceae	Dryopteridaceae
Homalosorus_pycnocarpos	AF425124	trnL-trnF	Diplaziopsidaceae	Athyriaceae
Hymenophyllum_polyanthos	JF303898	matK	Hymenophyllaceae	Gleicheniaceae
Jamesonia_scammaniae	KF289709	rbcL	Pteridaceae	Athyriaceae
Lygodium_palmatum	KT423957	rbcL	Lygodiaceae	Pteridaceae
Macrothelypteris_torresiana	MK779198	rbcL	Thelypteridaceae	Dryopteridaceae
Matonia_pectinata	MZ365128	atpB	Matoniaceae	Gleicheniaceae
Metathelypteris_flaccida	MK675437	matK	Thelypteridaceae	Dryopteridaceae
Myriopteris_longipila	KF961801	rbcL	Pteridaceae	Dryopteridaceae
Neoblechnum_brasiliense	MF349760	rbcL	Blechnaceae	Polypodiaceae
Nephrolepis_cordifolia	JF303953	matK	Nephrolepidaceae	Dryopteridaceae
Nephrolepis_exaltata	EU334370	matK	Nephrolepidaceae	Salviniaceae
Oleandra_wallichii	AB212687	atpB	Oleandraceae	Davalliaceae
Onocleopsis_hintonii	AF425160	rps4-trnS	Onocleaceae	Athyriaceae
Pelazoneuron_augescens	KR816701	rbcL	Thelypteridaceae	Pteridaceae
Pentarhizidium_intermedium	KC254426	trnL-trnF	Onocleaceae	Athyriaceae
Physematium_elongatum	JN168053	atpA	Woodsiaceae	Athyriaceae
Physematium_indusiosum	JN168054	atpA	Woodsiaceae	Athyriaceae
Plagiogyria_pycnophylla	MF786718	rbcL	Cyatheales	Onocleaceae
Polypodium_interjectum	HQ676508	rbcL	Polypodiaceae	Athyriaceae
Polypodium_rhodopleuron	FJ825695	rbcL	Polypodiaceae	Tectariaceae
Polystichum_acrostichoides	KF724195	rbcL	Dryopteridaceae	Cystopteridaceae
Pseudophegopteris_tibetana	JN168050	atpA	Thelypteridaceae	Onocleaceae
Pteridrys_cnemidaria	KF709473	atpB	Tectariaceae	Dryopteridaceae
Pteris_grandifolia	KR816699	rbcL	Pteridaceae	Thelypteridaceae
Pteris_multifida	KP972548	trnL-trnF	Pteridaceae	Dryopteridaceae
Saccoloma_elegans	U18645	rbcL	Saccolomatineae	Dennstaedtiaceae
Sphaerostephanos_penniger	AF425144	trnL-trnF	Thelypteridaceae	Athyriaceae
Tectaria_ebenina	MF623764	rbcL	Tectariaceae	Aspleniaceae
Tectaria_fuscipes	KF709494	rps4	Tectariaceae	Dryopteridaceae
Tectaria_fuscipes	KF709494	rps4-trnS	Tectariaceae	Dryopteridaceae
Thelypteris_palustris	HQ590297	rbcL	Thelypteridaceae	Athyriaceae
Triplophyllum_vogelii	KF887210	rbcL	Tectariaceae	Pteridaceae
Vandenboschia_speciosa	KF997443	rbcL	Hymenophyllaceae	Dryopteridaceae
Woodwardia_kempii	KM606992	rps4	Blechnaceae	Cystopteridaceae
Woodwardia_kempii	KM606992	rps4-trnS	Blechnaceae	Cystopteridaceae
