## Supplementary material for "An Open and Continuously Updated Fern Tree of Life": Table S7

family	subfamily	genus	number_tips	delta_tips	number_intruders	intruders	number_outliers	outliers
Blechnaceae	Blechnoideae	Doodia	15	9	3	Neoblechnum, Oceaniopteris, Parablechnum	0
Blechnaceae	Blechnoideae	Oceaniopteris	7	17	0		1	Oceaniopteris_gibba
Blechnaceae	Blechnoideae	Parablechnum	36	28	4	Diploblechnum, Neoblechnum, Oceaniopteris, Doodia	0
Cyatheaceae	NA	Alsophila	163	209	2	Cyathea, Gymnosphaera	2	Alsophila_crenulata, Alsophila_brunoniana
Cyatheaceae	NA	Gymnosphaera	2	8	0		1	Gymnosphaera_saxicola
Cyatheaceae	NA	Sphaeropteris	54	2	1	Alsophila	0
Cystopteridaceae	NA	Gymnocarpium	9	1	1	Cystocarpium	0
Dennstaedtiaceae	NA	Dennstaedtia	17	32	2	Leptolepia, Oenotrichia	6	Dennstaedtia_flaccida and 5 more.
Dennstaedtiaceae	NA	Microlepia	30	1	1	Dennstaedtia	0
Lindsaeaceae	NA	Lindsaea	128	1	1	Lindsaeosoria	0
Osmundaceae	NA	Plenasium	4	1	1	Osmunasium	0
Polypodiaceae	Drynarioideae	Pichisermollodes	9	21	1	Selliguea	3	Pichisermollodes_ebenipes, Pichisermollodes_tibetana, Pichisermollodes_albopes
Polypodiaceae	Drynarioideae	Selliguea	51	10	2	Pichisermollodes, Gymnogrammitis	0
Polypodiaceae	Grammitidoideae	Archigrammitis	4	97	0		2	Archigrammitis_ponapensis, Archigrammitis_friderici-et-pauli
Polypodiaceae	Grammitidoideae	Calymmodon	10	121	0		1	Calymmodon_curtus
Polypodiaceae	Grammitidoideae	Ceradenia	21	1	1	Enterosora	0
Polypodiaceae	Grammitidoideae	Ctenopterella	5	136	0		3	Ctenopterella_denticulata, Ctenopterella_parvula, Ctenopterella_zenkeri
Polypodiaceae	Grammitidoideae	Enterosora	16	21	0		1	Enterosora_barbatula
Polypodiaceae	Grammitidoideae	Grammitis	23	332	2	Cochlidium, Lomaphlebia	11	Grammitis_stenophylla and 10 more.
Polypodiaceae	Grammitidoideae	Oreogrammitis	62	20	3	Archigrammitis, Prosaptia, Calymmodon	0
Polypodiaceae	Grammitidoideae	Prosaptia	16	4	3	Oreogrammitis, Calymmodon, Archigrammitis	0
Polypodiaceae	Microsoroideae	Lepisorus	86	1	1	Microsorum	0
Polypodiaceae	Microsoroideae	Microsorum	21	110	0		7	Microsorum_pappei and 6 more.
Polypodiaceae	Polypodioideae	Pleopeltis	54	1	1	Polypodium	0
Polypodiaceae	Polypodioideae	Polypodium	25	55	0		1	Polypodium_ensiforme
Pteridaceae	Cheilanthoideae	Aleuritopteris	22	17	1	Oeosporangium	0
Pteridaceae	Cheilanthoideae	Aspidotis	4	183	0		1	Aspidotis_carlotta-halliae
Pteridaceae	Cheilanthoideae	Bommeria	5	1	1	Baja	0
Pteridaceae	Cheilanthoideae	Cheilanthes	47	276	3	Pellaea, Notholaena, Aspidotis	12	Cheilanthes_induta and 11 more.
Pteridaceae	Cheilanthoideae	Doryopteris	18	66	1	Cheilanthes	2	Doryopteris_pedatoides, Doryopteris_pilosa
Pteridaceae	Cheilanthoideae	Notholaena	32	190	1	Cheiloplecton	5	Notholaena_pohliana, Notholaena_hassleri, Notholaena_hypoleuca, Notholaena_mollis, Notholaena_fraseri
Pteridaceae	Cheilanthoideae	Oeosporangium	18	24	0		14	Oeosporangium_subvillosum and 13 more.
Pteridaceae	Cheilanthoideae	Paragymnopteris	5	35	0		2	Paragymnopteris_vestita, Paragymnopteris_sargentii
Pteridaceae	Cheilanthoideae	Pellaea	36	287	2	Astrolepis, Paragymnopteris	9	Pellaea_pteroides and 8 more.
Pteridaceae	Pteridoideae	Anogramma	2	1	1	Cerosora	0
Pteridaceae	Pteridoideae	Cerosora	2	12	0		1	Cerosora_argentea
Thelypteridaceae	Thelypteridoideae	Christella	20	11	5	Amblovenatum, Sphaerostephanos, Abacopteris, Pseudocyclosorus, Trigonospora	0
Thelypteridaceae	Thelypteridoideae	Grypothrix	6	58	0		2	Grypothrix_cuspidata, Grypothrix_ramosii
Thelypteridaceae	Thelypteridoideae	Leptogramma	19	2	1	Hoiokula	0
Thelypteridaceae	Thelypteridoideae	Pelazoneuron	6	67	0		2	Pelazoneuron_augescens, Pelazoneuron_patens
Thelypteridaceae	Thelypteridoideae	Plesioneuron	5	59	0		1	Plesioneuron_archboldiae
Thelypteridaceae	Thelypteridoideae	Sphaerostephanos	8	36	0		1	Sphaerostephanos_elatus
Thelypteridaceae	Thelypteridoideae	Steiropteris	10	144	0		3	Steiropteris_clypeolutata, Steiropteris_glandulosa, Steiropteris_seemannii
